# nnOPN3 mediates retinal-dependent lipofuscin accumulation and its loss sensitizes keratinocytes to blue-light-induced proteomic remodeling

**DOI:** 10.64898/2026.09.09.750435

**Authors:** Maiza Von Dentz, Helena Couto Junqueira, Manuel Alejandro Herrera Lopez, Gabriella Lisboa, Johannes Fuchs, Katherine Tsantarlis, Carina Sihlbom Wallem, Leonardo Vinicius Monteiro de Assis, Maurício da Silva Baptista

## Abstract

Lipofuscin is a blue-light-absorbing pigment that contributes to oxidative damage. Whether *all-trans* retinal (atRAL) contributes to its formation in response to light remains unclear. We asked whether blue-light photosensitization of atRAL promotes lipofuscin accumulation in human keratinocytes and whether this depends on Opsin 3 (OPN3). Blue-light excitation of atRAL reduced mitochondrial and lysosomal viability, impaired autophagic flux, and increased lipofuscin. OPN3 knockdown significantly reduced this accumulation. Label-free data-independent acquisition (DIA) proteomics showed that OPN3 acts at three levels. In the dark, OPN3 loss altered proteome networks associated with autophagy, apoptosis, and interferon-related responses. Under blue light, control cells activated a stress-adaptive program spanning inflammatory regulation, lipid metabolism, and mitochondrial function, which atRAL strongly amplified. This molecular signature, including induction of cellular respiration and ATP-production proteins, was largely absent when OPN3 was silenced. Respirometry showed that blue light suppressed oxygen consumption in both lines over the first 24 h, but a faster recovery in OPN3 knockdown cells at 48–72 h was observed. Together, these data define three functions of OPN3: maintaining the basal proteome in a blue-light-independent manner, enabling the adaptive blue-light response, and enabling retinal-dependent lipofuscin formation in keratinocytes.
