## Supplementary material for "nnOPN3 mediates retinal-dependent lipofuscin accumulation and its loss sensitizes keratinocytes to blue-light-induced proteomic remodeling": Table S4

### Sheet: Index
Sheet	Comparison	Biological_question	N_GO_UP	N_GO_DOWN	N_GO_total	Ontology	Filter_pvalue	Filter_qvalue	Filter_Count
Sheet 1	dark_control_shOpn3 vs dark_control_shCR (exclusive proteins only)	Effect of OPN3 knockdown in dark conditions without retinal — proteins NOT shared with any other contrast	6	0	6	Biological Process (BP)	< 0.01	< 0.05	> 2
Sheet 2	dark_retinal_shOpn3 vs dark_retinal_shCR (exclusive proteins only)	Effect of OPN3 knockdown in dark conditions with retinal — proteins NOT shared with any other contrast	0	6	6	Biological Process (BP)	< 0.01	< 0.05	> 2
Sheet 3	blue_control_shOpn3 vs blue_control_shCR (exclusive proteins only)	Effect of OPN3 knockdown in blue light without retinal — proteins NOT shared with any other contrast	0	20	20	Biological Process (BP)	< 0.01	< 0.05	> 2
Sheet 4	blue_retinal_shOpn3 vs blue_retinal_shCR (exclusive proteins only)	Effect of OPN3 knockdown in blue light with retinal — proteins NOT shared with any other contrast	1	0	1	Biological Process (BP)	< 0.01	< 0.05	> 2
Sheet 5	blue_retinal_shCR vs dark_retinal_shCR (exclusive proteins only)	Effect of blue light exposure with retinal (shCR background) — proteins NOT shared with any other contrast	86	0	86	Biological Process (BP)	< 0.01	< 0.05	> 2
Sheet 6	blue_retinal_shOpn3 vs dark_retinal_shOpn3 (exclusive proteins only)	Effect of blue light exposure with retinal (shOpn3 background) — proteins NOT shared with any other contrast	19	0	19	Biological Process (BP)	< 0.01	< 0.05	> 2

### Sheet: Sheet 1
ID	Description	Status	GeneRatio	BgRatio	RichFactor	FoldEnrichment	zScore	pvalue	p.adjust	qvalue	geneID	Count
GO:0071214	cellular response to abiotic stimulus	UP	3 of 9	223/8560	0.0134529	12.7952	5.78999	0.00130461	0.063639	0.0390884	CRADD/HABP4/TSPYL5	3
GO:0104004	cellular response to environmental stimulus	UP	3 of 9	223/8560	0.0134529	12.7952	5.78999	0.00130461	0.063639	0.0390884	CRADD/HABP4/TSPYL5	3
GO:0043065	positive regulation of apoptotic process	UP	3 of 9	322/8560	0.00931677	8.86128	4.66482	0.00374087	0.063639	0.0390884	CRADD/PCSK9/CDKN2A	3
GO:0044092	negative regulation of molecular function	UP	3 of 9	323/8560	0.00928793	8.83385	4.65604	0.00377392	0.063639	0.0390884	HABP4/PCSK9/CDKN2A	3
GO:0043068	positive regulation of programmed cell death	UP	3 of 9	330/8560	0.00909091	8.64646	4.5956	0.00401036	0.063639	0.0390884	CRADD/PCSK9/CDKN2A	3
GO:0097190	apoptotic signaling pathway	UP	3 of 9	397/8560	0.00755668	7.18724	4.09535	0.00674617	0.0654989	0.0402308	CRADD/TAF9B/CDKN2A	3

### Sheet: Sheet 2
ID	Description	Status	GeneRatio	BgRatio	RichFactor	FoldEnrichment	zScore	pvalue	p.adjust	qvalue	geneID	Count
GO:0009615	response to virus	DOWN	3 of 8	269/8560	0.0111524	11.9331	5.57235	0.00152844	0.0733959	0.0375978	TICAM1/BCL3/IFITM3	3
GO:0009617	response to bacterium	DOWN	3 of 8	274/8560	0.0109489	11.7153	5.51355	0.00161199	0.0733959	0.0375978	TICAM1/BCL3/CARD17P	3
GO:0001817	regulation of cytokine production	DOWN	3 of 8	381/8560	0.00787402	8.4252	4.53464	0.00414414	0.0733959	0.0375978	TICAM1/BCL3/CARD17P	3
GO:0001816	cytokine production	DOWN	3 of 8	384/8560	0.0078125	8.35938	4.51293	0.00423735	0.0733959	0.0375978	TICAM1/BCL3/CARD17P	3
GO:0030036	actin cytoskeleton organization	DOWN	3 of 8	440/8560	0.00681818	7.29545	4.14666	0.00622231	0.0733959	0.0375978	SHROOM2/RND3/ARHGAP26	3
GO:0030029	actin filament-based process	DOWN	3 of 8	472/8560	0.00635593	6.80085	3.96519	0.00757445	0.0733959	0.0375978	SHROOM2/RND3/ARHGAP26	3

### Sheet: Sheet 3
ID	Description	Status	GeneRatio	BgRatio	RichFactor	FoldEnrichment	zScore	pvalue	p.adjust	qvalue	geneID	Count
GO:0140053	mitochondrial gene expression	DOWN	20 of 93	173/8560	0.115607	10.6408	13.4252	1.27324e-15	1.87166e-12	1.67129e-12	MTRF1L/TRMT10C/YARS2/GFM2/FASTKD5/GFM1/MRPS2/DARS2/MRPS28/MRPL27/MRPS30/AARS2/MRPL28/MRPS24/FASTKD1/TARS2/CDK5RAP1/MRPS6/MRPL42/TWNK	20
GO:0032543	mitochondrial translation	DOWN	17 of 93	130/8560	0.130769	12.0364	13.2884	2.73989e-14	2.01382e-11	1.79823e-11	MTRF1L/TRMT10C/YARS2/GFM2/GFM1/MRPS2/DARS2/MRPS28/MRPL27/MRPS30/AARS2/MRPL28/MRPS24/TARS2/CDK5RAP1/MRPS6/MRPL42	17
GO:0000959	mitochondrial RNA metabolic process	DOWN	9 of 93	60/8560	0.15	13.8065	10.4324	1.33486e-08	6.5408e-06	5.84059e-06	TRMT10C/YARS2/DARS2/AARS2/FASTKD1/TARS2/NSUN4/CDK5RAP1/TWNK	9
GO:0006418	tRNA aminoacylation for protein translation	DOWN	7 of 93	41/8560	0.170732	15.7147	9.89774	2.36662e-07	8.69734e-05	7.76626e-05	YARS2/DARS2/HARS2/AARS2/FARS2/PARS2/TARS2	7
GO:0043038	amino acid activation	DOWN	7 of 93	44/8560	0.159091	14.6432	9.50853	3.92853e-07	9.6249e-05	8.59453e-05	YARS2/DARS2/HARS2/AARS2/FARS2/PARS2/TARS2	7
GO:0043039	tRNA aminoacylation	DOWN	7 of 93	44/8560	0.159091	14.6432	9.50853	3.92853e-07	9.6249e-05	8.59453e-05	YARS2/DARS2/HARS2/AARS2/FARS2/PARS2/TARS2	7
GO:0070127	tRNA aminoacylation for mitochondrial protein translation	DOWN	4 of 93	8/8560	0.5	46.0215	13.3512	8.84201e-07	0.000185682	0.000165804	YARS2/DARS2/AARS2/TARS2	4
GO:0006520	amino acid metabolic process	DOWN	10 of 93	175/8560	0.0571429	5.2596	5.96657	1.84069e-05	0.00338228	0.00302019	YARS2/DARS2/ETFA/HARS2/AARS2/FARS2/PARS2/MCCC1/TARS2/ALDH6A1	10
GO:0006399	tRNA metabolic process	DOWN	10 of 93	186/8560	0.0537634	4.94855	5.70579	3.11939e-05	0.00509501	0.00454957	TRMT10C/YARS2/GTPBP3/DARS2/HARS2/AARS2/FARS2/PARS2/TARS2/CDK5RAP1	10
GO:0000963	mitochondrial RNA processing	DOWN	4 of 93	23/8560	0.173913	16.0075	7.55279	9.87094e-05	0.0145103	0.0129569	TRMT10C/FASTKD5/FASTKD1/CDK5RAP1	4
GO:0016054	organic acid catabolic process	DOWN	8 of 93	141/8560	0.0567376	5.2223	5.29805	0.000139139	0.0159424	0.0142357	TST/PCK2/ETFA/CPT2/MCCC1/HADHA/ALDH6A1/ACAD10	8
GO:0046395	carboxylic acid catabolic process	DOWN	8 of 93	141/8560	0.0567376	5.2223	5.29805	0.000139139	0.0159424	0.0142357	TST/PCK2/ETFA/CPT2/MCCC1/HADHA/ALDH6A1/ACAD10	8
GO:1900864	mitochondrial RNA modification	DOWN	3 of 93	10/8560	0.3	27.6129	8.82465	0.000140987	0.0159424	0.0142357	TRMT10C/NSUN4/CDK5RAP1	3
GO:0044248	cellular catabolic process	DOWN	9 of 93	184/8560	0.048913	4.5021	5.03278	0.000163833	0.0172024	0.0153609	TST/SUCLG1/PCK2/ETFA/CPT2/MCCC1/HADHA/ALDH6A1/ACAD10	9
GO:0045333	cellular respiration	DOWN	9 of 93	197/8560	0.0456853	4.20501	4.76947	0.000273447	0.0267978	0.023929	IDH3A/IDH3G/SUCLG1/ETFA/MT-ATP8/MT-ND2/SLC25A23/MT-ATP6/COX6A1	9
GO:0036444	calcium import into the mitochondrion	DOWN	3 of 93	13/8560	0.230769	21.2407	7.65382	0.000328158	0.0301495	0.0269219	HSPA9/AFG3L2/SLC25A23	3
GO:0009060	aerobic respiration	DOWN	8 of 93	167/8560	0.0479042	4.40925	4.66279	0.000442014	0.0379409	0.0338792	IDH3A/IDH3G/SUCLG1/MT-ATP8/MT-ND2/SLC25A23/MT-ATP6/COX6A1	8
GO:0015980	energy derivation by oxidation of organic compounds	DOWN	10 of 93	258/8560	0.0387597	3.56756	4.38861	0.000464582	0.0379409	0.0338792	PHLDA2/IDH3A/IDH3G/SUCLG1/ETFA/MT-ATP8/MT-ND2/SLC25A23/MT-ATP6/COX6A1	10
GO:0044282	small molecule catabolic process	DOWN	9 of 93	219/8560	0.0410959	3.78259	4.3717	0.000594348	0.0459838	0.041061	TST/PCK2/ETFA/CPT2/MCCC1/HADHA/ALDH1B1/ALDH6A1/ACAD10	9
GO:0006450	regulation of translational fidelity	DOWN	3 of 93	17/8560	0.176471	16.2429	6.59287	0.00075603	0.0529221	0.0472566	AARS2/TARS2/CDK5RAP1	3

### Sheet: Sheet 4
ID	Description	Status	GeneRatio	BgRatio	RichFactor	FoldEnrichment	zScore	pvalue	p.adjust	qvalue	geneID	Count
GO:0009070	serine family amino acid biosynthetic process	UP	3 of 54	13/8560	0.230769	36.5812	10.229	6.4913e-05	0.0402136	0.035258	CTH/PSAT1/PSPH	3

### Sheet: Sheet 5
ID	Description	Status	GeneRatio	BgRatio	RichFactor	FoldEnrichment	zScore	pvalue	p.adjust	qvalue	geneID	Count
GO:0009100	glycoprotein metabolic process	UP	53 of 557	212/8560	0.25	3.84201	11.0539	2.99663e-18	1.31192e-14	1.23303e-14	DOLK/SLC35B2/B3GALT6/MGAT2/MAN2A1/ALG2/PRKCSH/RPN1/B4GAT1/GPC1/NCSTN/DDOST/STT3A/PORCN/GALNT7/SYVN1/GALNT2/STT3B/TMTC3/RFT1/GNPTG/CTSL/ALG12/EXTL2/POMGNT1/DPY19L1/ACOT8/ABO/GNPTAB/FAM20B/UGGT1/ALG3/OSTC/XXYLT1/MPDU1/FKTN/DOLPP1/B3GALNT2/B4GALT4/EXTL3/ALG14/NAGPA/EDEM2/POGLUT2/ENTPD5/MANBA/ALG10/POFUT2/HGSNAT/CHST15/NUS1/RNF5/ST3GAL1	53
GO:1901137	carbohydrate derivative biosynthetic process	UP	69 of 557	399/8560	0.172932	2.65763	8.94572	2.23888e-14	3.96502e-11	3.72659e-11	DOLK/SLC35B2/B3GALT6/MGAT2/NDUFB10/MAN2A1/ALG2/DNAJC30/SLC25A13/RPN1/B4GAT1/NCSTN/DDOST/STT3A/GALNT7/GALNT2/STT3B/SLC25A10/TMTC3/RFT1/ALG12/EXTL2/POMGNT1/DPY19L1/ACOT8/ABO/FAM20B/NDUFA9/GPAA1/UGGT1/ALG3/NDUFA13/OSTC/XXYLT1/MPDU1/PGAP2/FKTN/DOLPP1/DHODH/DGUOK/B3GALNT2/PIGO/NDUFA11/ATP5MJ/ATP5PF/B4GALT4/NDUFB5/DMAC2L/CEMIP/NDUFA6/ADCY7/EXTL3/ALG14/NAGPA/POGLUT2/ATPSCKMT/ENTPD5/ALG10/POFUT2/NDUFA7/P…	69
GO:0009101	glycoprotein biosynthetic process	UP	42 of 557	172/8560	0.244186	3.75266	9.62056	2.71701e-14	3.96502e-11	3.72659e-11	DOLK/SLC35B2/B3GALT6/MGAT2/MAN2A1/ALG2/RPN1/B4GAT1/NCSTN/DDOST/STT3A/GALNT7/GALNT2/STT3B/TMTC3/RFT1/ALG12/EXTL2/POMGNT1/DPY19L1/ACOT8/ABO/FAM20B/UGGT1/ALG3/OSTC/XXYLT1/MPDU1/FKTN/DOLPP1/B3GALNT2/B4GALT4/EXTL3/ALG14/NAGPA/POGLUT2/ENTPD5/ALG10/POFUT2/CHST15/NUS1/ST3GAL1	42
GO:0006486	protein glycosylation	UP	36 of 557	132/8560	0.272727	4.19128	9.74772	5.3624e-14	4.69532e-11	4.41297e-11	DOLK/B3GALT6/MGAT2/MAN2A1/ALG2/RPN1/B4GAT1/DDOST/STT3A/GALNT7/GALNT2/STT3B/TMTC3/RFT1/ALG12/POMGNT1/DPY19L1/ABO/UGGT1/ALG3/OSTC/XXYLT1/MPDU1/FKTN/DOLPP1/B3GALNT2/B4GALT4/EXTL3/ALG14/NAGPA/POGLUT2/ENTPD5/ALG10/POFUT2/NUS1/ST3GAL1	36
GO:0043413	macromolecule glycosylation	UP	36 of 557	132/8560	0.272727	4.19128	9.74772	5.3624e-14	4.69532e-11	4.41297e-11	DOLK/B3GALT6/MGAT2/MAN2A1/ALG2/RPN1/B4GAT1/DDOST/STT3A/GALNT7/GALNT2/STT3B/TMTC3/RFT1/ALG12/POMGNT1/DPY19L1/ABO/UGGT1/ALG3/OSTC/XXYLT1/MPDU1/FKTN/DOLPP1/B3GALNT2/B4GALT4/EXTL3/ALG14/NAGPA/POGLUT2/ENTPD5/ALG10/POFUT2/NUS1/ST3GAL1	36
GO:0140053	mitochondrial gene expression	UP	41 of 557	173/8560	0.236994	3.64214	9.26164	1.65144e-13	1.205e-10	1.13254e-10	MRPS22/MRPS18B/MRPS31/NGRN/RMND1/MRPS35/MRPS16/TFAM/TRMT61B/MRPL41/UQCC2/OXA1L/SHMT2/HSD17B10/MRPS5/TFB1M/MRPS27/PTCD3/CHCHD1/MTERF4/MRPL44/C1QBP/MRPS23/RPUSD4/MRPS17/SUPV3L1/PTCD1/MTPAP/MRPL12/MRPL55/MRPL1/MRPL47/IARS2/MRPL2/MTIF3/MRPL30/MRPS14/TRUB2/MTERF3/MRPL35/NSUN3	41
GO:0070085	glycosylation	UP	37 of 557	147/8560	0.251701	3.86815	9.25331	3.62476e-13	2.26703e-10	2.13071e-10	DOLK/B3GALT6/MGAT2/MAN2A1/ALG2/RPN1/B4GAT1/DDOST/STT3A/GALNT7/GALNT2/STT3B/TMTC3/RFT1/ALG12/GBA1/POMGNT1/DPY19L1/ABO/UGGT1/ALG3/OSTC/XXYLT1/MPDU1/FKTN/DOLPP1/B3GALNT2/B4GALT4/EXTL3/ALG14/NAGPA/POGLUT2/ENTPD5/ALG10/POFUT2/NUS1/ST3GAL1	37
GO:0032543	mitochondrial translation	UP	33 of 557	130/8560	0.253846	3.90112	8.79298	5.49629e-12	3.00785e-09	2.82697e-09	MRPS22/MRPS18B/MRPS31/NGRN/RMND1/MRPS35/MRPS16/MRPL41/UQCC2/OXA1L/SHMT2/MRPS5/MRPS27/PTCD3/CHCHD1/MRPL44/C1QBP/MRPS23/RPUSD4/MRPS17/PTCD1/MRPL12/MRPL55/MRPL1/MRPL47/IARS2/MRPL2/MTIF3/MRPL30/MRPS14/TRUB2/MRPL35/NSUN3	33
GO:0006839	mitochondrial transport	UP	33 of 557	138/8560	0.23913	3.67497	8.35724	3.19011e-11	1.55181e-08	1.4585e-08	SLC25A5/CCDC51/VDAC2/SLC25A3/SLC25A13/DNAJC19/MTCH2/SFXN4/CPT1A/TIMM8A/SLC25A1/PAM16/HSPD1/TOMM22/MAIP1/ABCB8/SLC25A15/MCU/TIMM44/BCL2L1/ABCB10/AGK/ROMO1/STARD3/NDUFA13/SLC25A40/TIMM10/SLC41A3/TIMM23/SLC25A21/TIMM22/PSEN2/DNAJC15	33
GO:0008610	lipid biosynthetic process	UP	63 of 557	416/8560	0.151442	2.32737	7.32206	1.31752e-10	5.76812e-08	5.42126e-08	SPTLC1/DOLK/SACM1L/PTDSS2/HSD17B12/AGPAT2/ABCD3/EBP/LSS/FDX1/ABHD6/GNPAT/GCDH/GBA1/ERLIN1/DHRS7B/SREBF2/ABO/GPAA1/AGK/CERS5/STARD3/SLC27A1/SC5D/CTDNEP1/PGS1/PGAP2/FAR1/DOLPP1/ABHD3/SGMS2/HSD17B8/TAMM41/HMGCL/PIGO/SIRT3/DHCR7/TMEM68/GPAM/PTPMT1/CERS6/LPCAT1/B4GALT4/PI4K2B/MBTPS1/PTDSS1/AGPAT1/PAM/ELOVL1/PIK3R3/PTGS1/DECR2/MBOAT1/SAMD8/PIGQ/PIGL/PIGM/NUS1/FAR2/HMGCR/TM7SF2/HMGCS1/ST3GAL1	63
GO:0034220	monoatomic ion transmembrane transport	UP	61 of 557	409/8560	0.149144	2.29206	7.06399	5.00459e-10	1.68539e-07	1.58404e-07	SLC25A5/CLCN7/ATP6AP1/ATP6V0D1/CCDC51/TMBIM1/NDUFB10/ANO10/VDAC2/SLC25A3/SLC25A13/SFXN4/PANX1/ATP2A2/NNT/ATP6V0A1/MAIP1/ATP11B/ABCB8/ATP6AP2/MCU/GAS6/MMGT1/SURF1/SLC30A9/SLC38A1/NDUFA9/ROMO1/TMEM120A/SLC39A14/ABCC3/SLC25A22/ABCB6/SLC39A7/PLCH1/ATP5PF/ATP13A2/NDUFB5/DMAC2L/CEMIP/SLC41A3/NDUFA6/KCNN4/COX5B/STOM/NIPA2/ATPSCKMT/NDUFA7/PACC1/SLC17A5/SLC5A3/TMEM94/NDUFB2/PSEN2/ATP10D/SLC6A6/ATP2C2/SLC3…	61
GO:1990542	mitochondrial transmembrane transport	UP	22 of 557	76/8560	0.289474	4.44864	7.9665	1.3687e-09	4.28011e-07	4.02273e-07	SLC25A5/CCDC51/VDAC2/SLC25A3/DNAJC19/SFXN4/CPT1A/SLC25A1/PAM16/HSPD1/MAIP1/ABCB8/SLC25A15/MCU/TIMM44/ROMO1/SLC25A40/SLC41A3/TIMM23/SLC25A21/PSEN2/DNAJC15	22
GO:0051604	protein maturation	UP	55 of 557	364/8560	0.151099	2.32209	6.80025	2.36361e-09	6.89858e-07	6.48375e-07	CPD/DNAJB11/CANX/SDF2/P3H1/TRAP1/SPCS3/DNAJC19/P4HB/DNAJA3/NCSTN/PPIB/ERP29/TSPAN14/HSPD1/QSOX2/GALNT2/SPCS2/PARL/MESD/CTSL/ATP6AP2/TXNDC5/SIL1/ALG12/SEC11A/IMMP2L/RCE1/FKBP11/GPAA1/UGGT1/FXN/GCSH/HSPE1/MPDU1/PGAP2/APOH/SDF2L1/TOR1A/PIGO/MBTPS1/FKBP9/CRTAP/BMP1/FGA/ENTPD5/POFUT2/PIGQ/QSOX1/PSEN2/TMPRSS4/CRYAB/PIGL/PIGM/FGB	55
GO:0007005	mitochondrion organization	UP	55 of 557	365/8560	0.150685	2.31573	6.77723	2.61728e-09	7.16154e-07	6.7309e-07	SLC25A5/AIFM2/APOOL/NDUFB10/NDUFAF2/MAN2A1/VDAC2/MTCH2/ECSIT/DNAJA3/TIMM8A/HSPD1/TFAM/PRDX3/TOMM22/MAIP1/POLG2/PARL/MCU/BCL2L1/FMC1/RAB29/UQCC2/SURF1/IMMP2L/ZDHHC6/OXA1L/ATPAF2/BCS1L/SLC30A9/UQCC1/HSD17B10/NDUFA9/AGK/ROMO1/NDUFA13/TMEM223/FXN/DMAC2/SUPV3L1/TMEM11/JTB/HMGCL/NDUFAF5/NDUFA11/ATP13A2/NDUFB5/TIMM10/ARMCX3/NDUFA6/TIMM22/NDUFB2/CHCHD7/MPV17/AKT3	55
GO:0006812	monoatomic cation transport	UP	58 of 557	430/8560	0.134884	2.0729	6.02227	5.93369e-08	1.36725e-05	1.28503e-05	SLC25A5/ATP6AP1/ATP6V0D1/CCDC51/TMBIM1/NDUFB10/ANO10/PGRMC2/SLC25A3/SLC25A13/PANX1/ATP2A2/STEAP3/NNT/ATP6V0A1/MAIP1/ABCB8/ATP6AP2/MCU/GAS6/MMGT1/SURF1/SLC30A9/SLC38A1/NDUFA9/ROMO1/FXN/SLC39A14/SLC25A22/ABCB6/SLC39A7/PLCH1/ATP5PF/ATP13A2/NDUFB5/DMAC2L/CEMIP/SLC41A3/NDUFA6/KCNN4/COX5B/NIPA2/ATPSCKMT/NDUFA7/SLC17A5/SLC5A3/TMEM94/NDUFB2/SLC23A2/PSEN2/ATP10D/DMPK/SLC6A6/ATP2C2/SLC36A1/SLC39A2/SLC22A5/…	58
GO:0044248	cellular catabolic process	UP	33 of 557	184/8560	0.179348	2.75623	6.35307	7.49185e-08	1.63997e-05	1.54135e-05	TPP1/LNPEP/ABCD3/GPC1/CPT1A/SLC25A17/HIBADH/ECI1/GCDH/NUDT19/ABCD4/DBT/ACOT8/HSD17B10/HADH/GCSH/IVD/SUCLG2/ABHD3/GLUD1/HMGCL/ETFB/DECR1/SMURF1/BCKDHB/DECR2/BCAT2/SLC25A21/HGSNAT/MCEE/FAAH/CYP4F12/ABAT	33
GO:0046395	carboxylic acid catabolic process	UP	27 of 557	141/8560	0.191489	2.94282	6.13654	2.995e-07	5.46339e-05	5.13486e-05	ABCD3/CPT1A/SLC25A17/HIBADH/ECI1/GCDH/NUDT19/ABCD4/DBT/ACOT8/HSD17B10/HADH/GCSH/IVD/ABHD3/GLUD1/HMGCL/ETFB/DECR1/BCKDHB/DECR2/BCAT2/SLC25A21/MCEE/FAAH/CYP4F12/ABAT	27
GO:0090407	organophosphate biosynthetic process	UP	58 of 557	453/8560	0.128035	1.96765	5.58279	3.66871e-07	6.42464e-05	6.03831e-05	SPTLC1/DOLK/SACM1L/PTDSS2/HSD17B12/NDUFB10/DNAJC30/AGPAT2/SLC25A13/DLAT/GNPAT/SLC25A10/GCDH/DHRS7B/NDUFA9/GPAA1/NDUFA13/SLC27A1/PGS1/PGAP2/FAR1/PDHB/SLC25A19/DOLPP1/DHODH/DGUOK/ABHD3/SGMS2/TAMM41/PIGO/NDUFA11/ATP5MJ/GPAM/ATP5PF/PTPMT1/LPCAT1/PI4K2B/NDUFB5/PTDSS1/AGPAT1/DMAC2L/NDUFA6/NADK2/ADCY7/ELOVL1/PIK3R3/ATPSCKMT/MBOAT1/SAMD8/NDUFA7/PIGQ/NDUFB2/PIGL/PIGM/NUS1/UPP2/SLC35A1/HMGCS1	58
GO:0033108	mitochondrial respiratory chain complex assembly	UP	23 of 557	113/8560	0.20354	3.12801	6.00723	7.42318e-07	0.000124995	0.000117479	NDUFB10/NDUFAF2/ECSIT/TFAM/FMC1/UQCC2/SURF1/IMMP2L/OXA1L/ATPAF2/BCS1L/UQCC1/NDUFA9/NDUFA13/TMEM223/FXN/DMAC2/NDUFAF5/NDUFA11/NDUFB5/NDUFA6/NDUFB2/CHCHD7	23
GO:0008654	phospholipid biosynthetic process	UP	31 of 557	184/8560	0.168478	2.58918	5.74879	7.8481e-07	0.000127256	0.000119603	SPTLC1/DOLK/SACM1L/PTDSS2/AGPAT2/GNPAT/DHRS7B/GPAA1/SLC27A1/PGS1/PGAP2/FAR1/DOLPP1/ABHD3/SGMS2/TAMM41/PIGO/GPAM/PTPMT1/LPCAT1/PI4K2B/PTDSS1/AGPAT1/PIK3R3/MBOAT1/SAMD8/PIGQ/PIGL/PIGM/NUS1/HMGCS1	31
GO:0009062	fatty acid catabolic process	UP	18 of 557	75/8560	0.24	3.68833	6.16879	9.69616e-07	0.000151606	0.00014249	ABCD3/CPT1A/SLC25A17/ECI1/GCDH/NUDT19/ABCD4/ACOT8/HSD17B10/HADH/IVD/ABHD3/ETFB/DECR1/DECR2/MCEE/FAAH/CYP4F12	18
GO:0006644	phospholipid metabolic process	UP	37 of 557	248/8560	0.149194	2.29281	5.45031	1.51023e-06	0.000227992	0.000214283	SPTLC1/DOLK/SACM1L/PTDSS2/AGPAT2/DNAJC19/ABHD6/GNPAT/DHRS7B/GPAA1/SLC27A1/PGS1/PGAP2/FAR1/DOLPP1/ABHD3/SGMS2/TAMM41/PLCH1/PIGO/GPAM/PTPMT1/LPCAT1/PI4K2B/PTDSS1/AGPAT1/GDE1/PIK3R3/MBOAT1/SAMD8/PIGQ/PIGL/PIGM/NUS1/PLPP1/PLPP3/HMGCS1	37
GO:0016042	lipid catabolic process	UP	30 of 557	185/8560	0.162162	2.49212	5.41263	2.68937e-06	0.000392469	0.000368869	OXCT1/ABCD3/CPT1A/SLC25A17/ABHD6/ECI1/GCDH/NUDT19/FMC1/GBA1/ABCD4/ACOT8/HSD17B10/BSCL2/HADH/IVD/ABHD3/PLCH1/ETFB/DECR1/GDE1/NEU1/DECR2/MCEE/CYP1B1/FAAH/CYP4F12/PLPP1/ABHD15/PLPP3	30
GO:0090151	establishment of protein localization to mitochondrial membrane	UP	11 of 557	32/8560	0.34375	5.28276	6.40307	2.94641e-06	0.00041611	0.000391088	MTCH2/TIMM8A/TOMM22/MAIP1/OXA1L/BCS1L/AGK/ROMO1/NDUFA13/TIMM10/TIMM22	11
GO:0045333	cellular respiration	UP	31 of 557	197/8560	0.15736	2.41832	5.313	3.51493e-06	0.000480886	0.000451969	AIFM2/NDUFB10/TRAP1/DNAJC30/SLC25A13/DLAT/NNT/GBA1/UQCC2/SURF1/IMMP2L/OXA1L/SHMT2/NDUFA9/NDUFA13/FXN/PDHB/SUCLG2/DGUOK/ETFB/NDUFA11/SIRT3/ATP5PF/NDUFB5/NDUFA6/COX5B/CYCS/ATPSCKMT/NDUFA7/NDUFB2/DNAJC15	31
GO:0072655	establishment of protein localization to mitochondrion	UP	21 of 557	107/8560	0.196262	3.01616	5.53635	4.15599e-06	0.000549308	0.000516277	DNAJC19/MTCH2/TIMM8A/PAM16/HSPD1/TOMM22/MAIP1/PARL/TIMM44/SREBF2/IMMP2L/OXA1L/BCS1L/AGK/ROMO1/NDUFA13/MTERF4/TIMM10/TIMM23/TIMM22/DNAJC15	21
GO:0044282	small molecule catabolic process	UP	33 of 557	219/8560	0.150685	2.31573	5.20347	4.50453e-06	0.000549308	0.000516277	OXCT1/ABCD3/CPT1A/SLC25A17/HIBADH/ECI1/GCDH/NUDT19/ABCD4/DBT/ACOT8/HSD17B10/HADH/GLB1L2/GCSH/IVD/ABHD3/GLUD1/HMGCL/ETFB/DECR1/ENTPD4/BCKDHB/DECR2/BCAT2/SLC25A21/MCEE/FAAH/CYP4F12/ALDH2/ABAT/UPP2/ENPP4	33
GO:0030198	extracellular matrix organization	UP	23 of 557	125/8560	0.184	2.82772	5.43044	4.62088e-06	0.000549308	0.000516277	SPINT1/HSD17B12/DAG1/ITGA2/GAS6/POMGNT1/LAMB2/COLGALT1/ST7/CRTAP/BMP1/COL17A1/NID2/LAMB1/COL16A1/ANTXR1/QSOX1/CYP1B1/COL18A1/MPV17/PBXIP1/SOX9/MMP2	23
GO:0043062	extracellular structure organization	UP	23 of 557	125/8560	0.184	2.82772	5.43044	4.62088e-06	0.000549308	0.000516277	SPINT1/HSD17B12/DAG1/ITGA2/GAS6/POMGNT1/LAMB2/COLGALT1/ST7/CRTAP/BMP1/COL17A1/NID2/LAMB1/COL16A1/ANTXR1/QSOX1/CYP1B1/COL18A1/MPV17/PBXIP1/SOX9/MMP2	23
GO:0006457	protein folding	UP	28 of 557	173/8560	0.16185	2.48731	5.21357	6.01676e-06	0.000679837	0.000638956	DNAJB11/CANX/SDF2/P3H1/TRAP1/DNAJC19/P4HB/DNAJA3/PPIB/ERP29/HSPD1/QSOX2/MESD/TXNDC5/SIL1/ALG12/FKBP11/UGGT1/HSPE1/MPDU1/SDF2L1/TOR1A/FKBP9/CRTAP/ENTPD5/POFUT2/QSOX1/CRYAB	28
GO:0045229	external encapsulating structure organization	UP	23 of 557	127/8560	0.181102	2.78319	5.34098	6.10296e-06	0.000679837	0.000638956	SPINT1/HSD17B12/DAG1/ITGA2/GAS6/POMGNT1/LAMB2/COLGALT1/ST7/CRTAP/BMP1/COL17A1/NID2/LAMB1/COL16A1/ANTXR1/QSOX1/CYP1B1/COL18A1/MPV17/PBXIP1/SOX9/MMP2	23
GO:0043603	amide metabolic process	UP	37 of 557	263/8560	0.140684	2.16204	5.04955	6.21139e-06	0.000679837	0.000638956	SPTLC1/HSD17B12/DLAT/P4HB/NCSTN/CTSL/ATP6AP2/SLC25A15/GCDH/NUDT19/GBA1/ACOT8/AGK/CERS5/FAR1/PDHB/AAAS/SUCLG2/SGMS2/SIRT3/GPAM/CERS6/B4GALT4/MTHFD2/GSTK1/PAM/ELOVL1/NEU1/SAMD8/MCEE/PSEN2/FAR2/HMGCR/PLPP1/PLPP3/HMGCS1/ST3GAL1	37
GO:0046513	ceramide biosynthetic process	UP	11 of 557	35/8560	0.314286	4.82996	5.98954	7.96252e-06	0.000829998	0.000780087	SPTLC1/GBA1/AGK/CERS5/SGMS2/SIRT3/CERS6/B4GALT4/ELOVL1/SAMD8/ST3GAL1	11
GO:0030258	lipid modification	UP	22 of 557	121/8560	0.181818	2.79419	5.24358	9.08162e-06	0.000924636	0.000869035	SACM1L/ABCD3/CPT1A/PORCN/SLC25A17/ECI1/GCDH/GBA1/ABCD4/ACOT8/ABO/HSD17B10/AGK/HADH/IVD/ETFB/DECR1/DECR2/MBOAT1/PLPP1/SOX9/PLPP3	22
GO:0046467	membrane lipid biosynthetic process	UP	17 of 557	80/8560	0.2125	3.26571	5.37111	1.13705e-05	0.00109439	0.00102858	SPTLC1/GBA1/GPAA1/AGK/CERS5/PGAP2/SGMS2/PIGO/SIRT3/CERS6/B4GALT4/ELOVL1/SAMD8/PIGQ/PIGL/PIGM/ST3GAL1	17
GO:0046486	glycerolipid metabolic process	UP	34 of 557	239/8560	0.142259	2.18625	4.90681	1.16395e-05	0.00109439	0.00102858	SACM1L/PTDSS2/AGPAT2/DNAJC19/CPT1A/ABHD6/GNPAT/DHRS7B/GPAA1/AGK/SLC27A1/CTDNEP1/PGS1/PGAP2/APOH/FAR1/ABHD3/TAMM41/PLCH1/PIGO/TMEM68/GPAM/PTPMT1/LPCAT1/PI4K2B/PTDSS1/AGPAT1/GDE1/PIK3R3/MBOAT1/PIGQ/FAAH/PIGL/PIGM	34
GO:0070585	protein localization to mitochondrion	UP	21 of 557	114/8560	0.184211	2.83096	5.19179	1.1741e-05	0.00109439	0.00102858	DNAJC19/MTCH2/TIMM8A/PAM16/HSPD1/TOMM22/MAIP1/PARL/TIMM44/SREBF2/IMMP2L/OXA1L/BCS1L/AGK/ROMO1/NDUFA13/MTERF4/TIMM10/TIMM23/TIMM22/DNAJC15	21
GO:0006672	ceramide metabolic process	UP	14 of 557	57/8560	0.245614	3.77461	5.54454	1.17488e-05	0.00109439	0.00102858	SPTLC1/GBA1/AGK/CERS5/SGMS2/SIRT3/CERS6/B4GALT4/ELOVL1/NEU1/SAMD8/PLPP1/PLPP3/ST3GAL1	14
GO:0015711	organic anion transport	UP	29 of 557	190/8560	0.152632	2.34565	4.94833	1.33097e-05	0.00121396	0.00114096	SLC25A5/SLC35B2/SLC25A11/ABCD3/SLC25A13/PANX1/CPT1A/SLC25A1/SLC25A17/SLC25A10/SLC25A15/ABCD4/SLC35A3/SLC38A1/SLC27A1/SLC39A14/ABCC3/SLC25A19/SLC25A22/SLC35B3/SLC25A40/SLC17A5/SLC25A21/SLC23A2/SLC6A6/ABAT/SLC16A13/SLC36A1/SLC35A1	29
GO:0006626	protein targeting to mitochondrion	UP	18 of 557	92/8560	0.195652	3.00679	5.10527	2.10455e-05	0.00188035	0.00176728	DNAJC19/MTCH2/TIMM8A/PAM16/HSPD1/TOMM22/PARL/TIMM44/SREBF2/IMMP2L/AGK/ROMO1/NDUFA13/MTERF4/TIMM10/TIMM23/TIMM22/DNAJC15	18
GO:0070129	regulation of mitochondrial translation	UP	9 of 557	26/8560	0.346154	5.31971	5.81939	2.25004e-05	0.00197014	0.00185167	NGRN/RMND1/UQCC2/SHMT2/MRPS27/C1QBP/RPUSD4/TRUB2/NSUN3	9
GO:0071806	protein transmembrane transport	UP	14 of 557	62/8560	0.225806	3.4702	5.14971	3.28111e-05	0.00281661	0.00264723	DNAJC19/PAM16/HSPD1/TOMM22/PEX1/TIMM44/SEC63/ROMO1/SEC61G/PEX12/TIMM23/PEX10/TIMM22/DNAJC15	14
GO:0006643	membrane lipid metabolic process	UP	21 of 557	122/8560	0.172131	2.64532	4.82862	3.42333e-05	0.00288218	0.00270887	SPTLC1/GBA1/GPAA1/AGK/CERS5/PGAP2/SGMS2/PIGO/SIRT3/CERS6/B4GALT4/ELOVL1/NEU1/SAMD8/PIGQ/CYP1B1/PIGL/PIGM/PLPP1/PLPP3/ST3GAL1	21
GO:0006605	protein targeting	UP	34 of 557	254/8560	0.133858	2.05714	4.51197	4.24674e-05	0.00344301	0.00323597	SPCS3/DNAJC19/MTCH2/TIMM8A/PAM16/HSPD1/TOMM22/PEX1/SPCS2/GNPTG/PARL/SIL1/TIMM44/SREBF2/IMMP2L/ZDHHC6/GNPTAB/SEC63/AGK/ROMO1/NDUFA13/MTERF4/LAMP2/SEC61G/TIMM10/SMURF1/PEX12/CEMIP/NAGPA/STOM/TIMM23/SORT1/TIMM22/DNAJC15	34
GO:0009306	protein secretion	UP	26 of 557	174/8560	0.149425	2.29637	4.55764	5.37588e-05	0.00390692	0.00367198	CANX/NDUFAF2/P3H1/STEAP3/CPT1A/ERP29/PORCN/RHBDD3/MCU/UQCC2/GNPTAB/HADH/TM7SF3/SLC25A22/WLS/GLUD1/SIRT3/ATP13A2/KCNN4/NAGPA/FGA/SELENOT/TMEM167A/FGB/ABAT/HMGCR	26
GO:0035592	establishment of protein localization to extracellular region	UP	26 of 557	174/8560	0.149425	2.29637	4.55764	5.37588e-05	0.00390692	0.00367198	CANX/NDUFAF2/P3H1/STEAP3/CPT1A/ERP29/PORCN/RHBDD3/MCU/UQCC2/GNPTAB/HADH/TM7SF3/SLC25A22/WLS/GLUD1/SIRT3/ATP13A2/KCNN4/NAGPA/FGA/SELENOT/TMEM167A/FGB/ABAT/HMGCR	26
GO:0071692	protein localization to extracellular region	UP	26 of 557	175/8560	0.148571	2.28325	4.52472	5.93662e-05	0.00419202	0.00393994	CANX/NDUFAF2/P3H1/STEAP3/CPT1A/ERP29/PORCN/RHBDD3/MCU/UQCC2/GNPTAB/HADH/TM7SF3/SLC25A22/WLS/GLUD1/SIRT3/ATP13A2/KCNN4/NAGPA/FGA/SELENOT/TMEM167A/FGB/ABAT/HMGCR	26
GO:1903825	organic acid transmembrane transport	UP	16 of 557	82/8560	0.195122	2.99864	4.79742	6.2192e-05	0.00432185	0.00406196	SLC25A11/ABCD3/SLC25A13/CPT1A/SLC25A1/SLC25A10/SLC25A15/ABCD4/SLC38A1/SLC27A1/SLC25A22/SLC17A5/SLC25A21/SLC23A2/SLC6A6/SLC36A1	16
GO:0007007	inner mitochondrial membrane organization	UP	11 of 557	43/8560	0.255814	3.93136	5.08362	6.81028e-05	0.00465865	0.00437851	APOOL/TIMM8A/MAIP1/OXA1L/BCS1L/AGK/ROMO1/NDUFA13/TMEM11/TIMM10/TIMM22	11
GO:0045017	glycerolipid biosynthetic process	UP	25 of 557	167/8560	0.149701	2.30061	4.47773	7.23186e-05	0.00472554	0.00444138	SACM1L/PTDSS2/AGPAT2/GNPAT/DHRS7B/GPAA1/SLC27A1/CTDNEP1/PGS1/PGAP2/FAR1/ABHD3/TAMM41/PIGO/TMEM68/GPAM/PTPMT1/LPCAT1/PI4K2B/PTDSS1/AGPAT1/PIK3R3/PIGQ/PIGL/PIGM	25
GO:0019395	fatty acid oxidation	UP	14 of 557	69/8560	0.202899	3.11815	4.66032	0.000114311	0.0071752	0.00674373	ABCD3/CPT1A/SLC25A17/ECI1/GCDH/ABCD4/ACOT8/HSD17B10/HADH/IVD/ETFB/DECR1/DECR2/SOX9	14
GO:0010257	NADH dehydrogenase complex assembly	UP	13 of 557	61/8560	0.213115	3.27516	4.70441	0.000118002	0.0071752	0.00674373	NDUFB10/NDUFAF2/ECSIT/OXA1L/BCS1L/NDUFA9/NDUFA13/DMAC2/NDUFAF5/NDUFA11/NDUFB5/NDUFA6/NDUFB2	13
GO:0097502	mannosylation	UP	6 of 557	14/8560	0.428571	6.5863	5.51848	0.00014137	0.00847833	0.0079685	DOLK/B4GAT1/TMTC3/POMGNT1/FKTN/NUS1	6
GO:0009083	branched-chain amino acid catabolic process	UP	7 of 557	20/8560	0.35	5.37882	5.17196	0.000174796	0.0099384	0.00934077	HIBADH/DBT/HSD17B10/IVD/HMGCL/BCKDHB/BCAT2	7
GO:0062125	regulation of mitochondrial gene expression	UP	9 of 557	34/8560	0.264706	4.06801	4.72864	0.000236191	0.013257	0.0124598	NGRN/RMND1/UQCC2/SHMT2/MRPS27/C1QBP/RPUSD4/TRUB2/NSUN3	9
GO:0009063	amino acid catabolic process	UP	12 of 557	57/8560	0.210526	3.23538	4.46699	0.000242488	0.0132701	0.0124722	HIBADH/DBT/HSD17B10/GCSH/IVD/GLUD1/HMGCL/ETFB/BCKDHB/BCAT2/SLC25A21/ABAT	12
GO:0072657	protein localization to membrane	UP	45 of 557	405/8560	0.111111	1.70756	3.8485	0.000258319	0.0137917	0.0129624	ATP6AP1/FLOT2/TMBIM1/EMC2/MTCH2/GPC1/DNAJA3/DAG1/TSPAN14/TIMM8A/AGRN/EMC3/TOMM22/MAIP1/MESD/SIL1/PGRMC1/GAS6/BCL2L1/MMGT1/RAB29/ZDHHC6/OXA1L/BCS1L/EMC8/SEC63/AGK/ROMO1/CLSTN1/NDUFA13/TMEM147/SEC61G/GET1/LAMA5/TIMM10/SMURF1/CEMIP/ARL5A/STOM/ZFYVE27/RAP2A/SLC5A3/TIMM22/ARL5B/ATP2C2	45
GO:0043686	co-translational protein modification	UP	3 of 557	3/8560	1	15.368	6.56614	0.000274128	0.014418	0.013551	STT3A/STT3B/PDF	3
GO:1901568	fatty acid derivative metabolic process	UP	10 of 557	42/8560	0.238095	3.65906	4.55718	0.000276637	0.014418	0.013551	HSD17B12/OXCT1/GCDH/NUDT19/FAR1/HMGCL/PAM/ELOVL1/CYP4F12/FAR2	10
GO:0072348	sulfur compound transport	UP	9 of 557	35/8560	0.257143	3.95178	4.61619	0.000299881	0.015266	0.014348	SLC35B2/SLC25A17/SLC25A10/SLC27A1/SLC25A19/SLC35B3/SLC25A40/SLC6A6/SLC36A1	9
GO:0050708	regulation of protein secretion	UP	19 of 557	122/8560	0.155738	2.39338	4.08925	0.00031212	0.0157065	0.014762	NDUFAF2/P3H1/CPT1A/ERP29/RHBDD3/MCU/UQCC2/HADH/TM7SF3/SLC25A22/WLS/GLUD1/SIRT3/ATP13A2/KCNN4/FGA/FGB/ABAT/HMGCR	19
GO:0043604	amide biosynthetic process	UP	17 of 557	103/8560	0.165049	2.53647	4.13855	0.000317452	0.0157933	0.0148436	SPTLC1/HSD17B12/DLAT/SLC25A15/GCDH/GBA1/AGK/CERS5/PDHB/SGMS2/SIRT3/CERS6/B4GALT4/PAM/ELOVL1/SAMD8/ST3GAL1	17
GO:0006637	acyl-CoA metabolic process	UP	13 of 557	68/8560	0.191176	2.93801	4.2327	0.000370397	0.0180178	0.0169343	HSD17B12/DLAT/GCDH/NUDT19/ACOT8/FAR1/PDHB/SUCLG2/GPAM/ELOVL1/MCEE/FAR2/HMGCS1	13
GO:0035383	thioester metabolic process	UP	13 of 557	68/8560	0.191176	2.93801	4.2327	0.000370397	0.0180178	0.0169343	HSD17B12/DLAT/GCDH/NUDT19/ACOT8/FAR1/PDHB/SUCLG2/GPAM/ELOVL1/MCEE/FAR2/HMGCS1	13
GO:0051205	protein insertion into membrane	UP	9 of 557	36/8560	0.25	3.84201	4.50783	0.000377135	0.0181251	0.0170352	EMC2/EMC3/MAIP1/MMGT1/OXA1L/BCS1L/EMC8/TMEM147/GET1	9
GO:0110075	regulation of ferroptosis	UP	5 of 557	11/8560	0.454545	6.98547	5.24023	0.000380884	0.0181251	0.0170352	AIFM2/SC5D/TMEM164/SLC39A7/DHCR7	5
GO:0097035	regulation of membrane lipid distribution	UP	8 of 557	29/8560	0.275862	4.23946	4.60982	0.000386575	0.0181981	0.0171038	VDAC2/ATP11B/RFT1/TMEM30A/SLC66A2/KCNN4/TLCD1/ATP10D	8
GO:0170036	import into the mitochondrion	UP	10 of 557	44/8560	0.227273	3.49274	4.37318	0.000414616	0.0193105	0.0181493	DNAJC19/PAM16/MAIP1/MCU/TIMM44/ROMO1/SLC25A40/TIMM23/PSEN2/DNAJC15	10
GO:0009081	branched-chain amino acid metabolic process	UP	7 of 557	23/8560	0.304348	4.67723	4.65849	0.000465695	0.0212629	0.0199843	HIBADH/DBT/HSD17B10/IVD/HMGCL/BCKDHB/BCAT2	7
GO:0006119	oxidative phosphorylation	UP	19 of 557	126/8560	0.150794	2.3174	3.93007	0.000474404	0.0212629	0.0199843	NDUFB10/DNAJC30/UQCC2/SHMT2/NDUFA9/NDUFA13/FXN/DGUOK/NDUFA11/SIRT3/ATP5PF/NDUFB5/NDUFA6/COX5B/CYCS/ATPSCKMT/NDUFA7/NDUFB2/DNAJC15	19
GO:0006790	sulfur compound metabolic process	UP	26 of 557	199/8560	0.130653	2.00789	3.79508	0.000490166	0.0213835	0.0200976	SLC35B2/B3GALT6/HSD17B12/DLAT/GPC1/SLC25A10/GCDH/NUDT19/EXTL2/ACOT8/MICAL2/FAR1/PDHB/AAAS/SLC25A19/SUCLG2/GPAM/GSTK1/EXTL3/ELOVL1/HGSNAT/CHST15/MCEE/FAR2/HMGCR/HMGCS1	26
GO:0030148	sphingolipid biosynthetic process	UP	11 of 557	53/8560	0.207547	3.18959	4.21819	0.000498198	0.0213835	0.0200976	SPTLC1/GBA1/AGK/CERS5/SGMS2/SIRT3/CERS6/B4GALT4/ELOVL1/SAMD8/ST3GAL1	11
GO:0006066	alcohol metabolic process	UP	26 of 557	201/8560	0.129353	1.98791	3.73895	0.000572255	0.0243236	0.022861	SPTLC1/DOLK/MINPP1/EBP/LSS/FDX1/DHRS7/GBA1/ERLIN1/SREBF2/AGK/STARD3/SC5D/DHCR7/DHRS4/MBTPS1/GDE1/SLC5A3/CYP1B1/NUS1/ALDH2/HMGCR/PLPP1/TM7SF2/PLPP3/HMGCS1	26
GO:0006670	sphingosine metabolic process	UP	5 of 557	12/8560	0.416667	6.40335	4.94122	0.000618167	0.025409	0.023881	SPTLC1/GBA1/AGK/PLPP1/PLPP3	5
GO:0097707	ferroptosis	UP	5 of 557	12/8560	0.416667	6.40335	4.94122	0.000618167	0.025409	0.023881	AIFM2/SC5D/TMEM164/SLC39A7/DHCR7	5
GO:0034204	lipid translocation	UP	7 of 557	24/8560	0.291667	4.48235	4.50675	0.000621005	0.025409	0.023881	VDAC2/ATP11B/RFT1/TMEM30A/SLC66A2/KCNN4/ATP10D	7
GO:0006695	cholesterol biosynthetic process	UP	10 of 557	47/8560	0.212766	3.2698	4.1163	0.000725224	0.0288639	0.0271282	EBP/LSS/ERLIN1/SREBF2/SC5D/DHCR7/MBTPS1/HMGCR/TM7SF2/HMGCS1	10
GO:1902653	secondary alcohol biosynthetic process	UP	10 of 557	47/8560	0.212766	3.2698	4.1163	0.000725224	0.0288639	0.0271282	EBP/LSS/ERLIN1/SREBF2/SC5D/DHCR7/MBTPS1/HMGCR/TM7SF2/HMGCS1	10
GO:0044283	small molecule biosynthetic process	UP	39 of 557	353/8560	0.110482	1.69789	3.53258	0.000739703	0.029175	0.0274206	SPTLC1/HSD17B12/SLC25A11/ABCD3/SLC25A13/EBP/COQ7/LSS/SLC25A10/COQ5/GBA1/ERLIN1/SREBF2/ACOT8/SHMT2/HSD17B10/SLC38A1/NDUFA9/AGK/STARD3/SC5D/SLC39A14/SLC25A19/ABHD3/GLUD1/HSD17B8/HMGCL/DHCR7/MBTPS1/ELOVL1/PTGS1/DECR2/BCAT2/CHST15/NUS1/ABAT/HMGCR/TM7SF2/HMGCS1	39
GO:1901264	carbohydrate derivative transport	UP	10 of 557	48/8560	0.208333	3.20168	4.03525	0.000863785	0.0336038	0.0315831	SLC25A5/SLC35B2/PANX1/SLC25A17/RFT1/SLC35A3/ABCC3/SLC25A19/SLC35B3/SLC35A1	10
GO:0006465	signal peptide processing	UP	5 of 557	13/8560	0.384615	5.91079	4.67443	0.000951107	0.0359232	0.0337631	SPCS3/SPCS2/PARL/SEC11A/IMMP2L	5
GO:0046519	sphingoid metabolic process	UP	5 of 557	13/8560	0.384615	5.91079	4.67443	0.000951107	0.0359232	0.0337631	SPTLC1/GBA1/AGK/PLPP1/PLPP3	5
GO:0006754	ATP biosynthetic process	UP	14 of 557	84/8560	0.166667	2.56134	3.79363	0.000951826	0.0359232	0.0337631	NDUFB10/DNAJC30/SLC25A13/NDUFA9/NDUFA13/NDUFA11/ATP5MJ/ATP5PF/NDUFB5/DMAC2L/NDUFA6/ATPSCKMT/NDUFA7/NDUFB2	14
GO:1901570	fatty acid derivative biosynthetic process	UP	7 of 557	26/8560	0.269231	4.13755	4.22682	0.00105323	0.0384254	0.0361148	HSD17B12/GCDH/FAR1/HMGCL/PAM/ELOVL1/FAR2	7
GO:0010817	regulation of hormone levels	UP	26 of 557	212/8560	0.122642	1.88476	3.44124	0.0012751	0.0461267	0.0433529	HSD17B12/NDUFAF2/P4HB/CPT1A/FDX1/DHRS7/CTSL/ATP6AP2/MCU/UQCC2/HSD17B10/STARD3/HADH/SLC39A14/TM7SF3/SLC25A22/GLUD1/HSD17B8/SIRT3/DHRS4/FGA/SELENOT/BCAT2/CYP1B1/FGB/ABAT	26
GO:0015849	organic acid transport	UP	20 of 557	148/8560	0.135135	2.07676	3.48589	0.00140453	0.049589	0.0466071	SLC25A11/ABCD3/SLC25A13/CPT1A/SLC25A1/SLC25A17/SLC25A10/SLC25A15/ABCD4/SLC38A1/SLC27A1/ABCC3/SLC25A22/SLC17A5/SLC25A21/SLC23A2/SLC6A6/ABAT/SLC16A13/SLC36A1	20

### Sheet: Sheet 6
ID	Description	Status	GeneRatio	BgRatio	RichFactor	FoldEnrichment	zScore	pvalue	p.adjust	qvalue	geneID	Count
GO:0050996	positive regulation of lipid catabolic process	UP	3 of 31	11/8560	0.272727	75.3079	14.8668	6.95923e-06	0.00764123	0.00559668	IRS2/IRS1/ABHD5	3
GO:0050994	regulation of lipid catabolic process	UP	3 of 31	28/8560	0.107143	29.5853	9.13354	0.000132526	0.0395135	0.0289409	IRS2/IRS1/ABHD5	3
GO:0046323	D-glucose import	UP	3 of 31	39/8560	0.0769231	21.2407	7.63758	0.000359868	0.0395135	0.0289409	IRS2/SLC2A9/IRS1	3
GO:0015711	organic anion transport	UP	5 of 31	190/8560	0.0263158	7.26655	5.26606	0.000543118	0.0473811	0.0347035	IRS2/SLC7A11/SLC25A39/SLC2A9/AKR1C1	5
GO:2000106	regulation of leukocyte apoptotic process	UP	3 of 31	49/8560	0.0612245	16.9059	6.73144	0.000707927	0.0506391	0.0370897	IRS2/SLC7A11/PRELID1	3
GO:0015833	peptide transport	UP	4 of 31	117/8560	0.034188	9.44031	5.54174	0.000784359	0.0506391	0.0370897	IRS2/SLC7A11/SLC25A39/IRS1	4
GO:0008645	hexose transmembrane transport	UP	3 of 31	53/8560	0.0566038	15.6299	6.44074	0.000891352	0.0506391	0.0370897	IRS2/SLC2A9/IRS1	3
GO:1904659	D-glucose transmembrane transport	UP	3 of 31	53/8560	0.0566038	15.6299	6.44074	0.000891352	0.0506391	0.0370897	IRS2/SLC2A9/IRS1	3
GO:0015749	monosaccharide transmembrane transport	UP	3 of 31	55/8560	0.0545455	15.0616	6.30698	0.000993358	0.0506391	0.0370897	IRS2/SLC2A9/IRS1	3
GO:0030534	adult behavior	UP	3 of 31	55/8560	0.0545455	15.0616	6.30698	0.000993358	0.0506391	0.0370897	FOSB/SLC7A11/MAFG	3
GO:0034219	carbohydrate transmembrane transport	UP	3 of 31	57/8560	0.0526316	14.5331	6.18005	0.00110249	0.0506391	0.0370897	IRS2/SLC2A9/IRS1	3
GO:0006631	fatty acid metabolic process	UP	5 of 31	223/8560	0.0224215	6.19123	4.73545	0.00112094	0.0506391	0.0370897	IRS2/IRS1/ABHD5/AKR1C1/HACD1	5
GO:0010876	lipid localization	UP	5 of 31	223/8560	0.0224215	6.19123	4.73545	0.00112094	0.0506391	0.0370897	IRS2/ABHD5/AKR1C1/PRELID3B/PRELID1	5
GO:0008643	carbohydrate transport	UP	3 of 31	58/8560	0.0517241	14.2825	6.11896	0.00115978	0.0506391	0.0370897	IRS2/SLC2A9/IRS1	3
GO:0048878	chemical homeostasis	UP	7 of 31	481/8560	0.014553	4.01851	4.10799	0.00136825	0.0506391	0.0370897	IRS2/CAMK2D/SLC7A11/ARF1/IRS1/ABHD5/AKR1C1	7
GO:0042886	amide transport	UP	4 of 31	137/8560	0.0291971	8.06216	5.02352	0.00141269	0.0506391	0.0370897	IRS2/SLC7A11/SLC25A39/IRS1	4
GO:0045834	positive regulation of lipid metabolic process	UP	3 of 31	64/8560	0.046875	12.9435	5.78175	0.0015432	0.0513464	0.0376078	IRS2/IRS1/ABHD5	3
GO:0030855	epithelial cell differentiation	UP	6 of 31	360/8560	0.0166667	4.60215	4.20968	0.00159902	0.051639	0.0378221	PRKCH/NRG1/KRT72/SLC7A11/MAFG/AKR1C1	6
GO:0071887	leukocyte apoptotic process	UP	3 of 31	71/8560	0.0422535	11.6674	5.44131	0.00208104	0.0588096	0.0430741	IRS2/SLC7A11/PRELID1	3
